# The nuclear transport factor CSE1 drives macronuclear volume increase and macronuclear node coalescence in *Stentor coeruleus*

**DOI:** 10.1101/2021.09.21.461284

**Authors:** Rebecca M. McGillivary, Pranidhi Sood, Katherine Hammar, Wallace F. Marshall

## Abstract

The giant ciliate, *Stentor coeruleus*, provides a unique opportunity to study nuclear shape because its macronucleus undergoes a rapid, dramatic, and developmentally regulated shape change. During a 2 hour time period within cell division and regeneration, the 400 um long moniliform macronucleus coalesces into a single mass, elongates into a vermiform shape, and then renodulates, returning to its original beads-on-a-string morphology.^1^ Previous work from the 1960’s - 1980’s demonstrated that the macronuclear shape change is a highly regulated part of cell division and regeneration ^2,3^, but the molecular pathways driving these changes are unknown. With the recent availability of a sequenced *Stentor* genome, a transcriptome during regeneration, and molecular tools like RNAi ^4–6^, it is now possible to investigate the molecular mechanisms that drive macronuclear shape change. We found that the volume of the macronucleus increases during coalescence, suggesting an inflation-based mechanism. When the nuclear transport factor, CSE1, is knocked down by RNAi, the shape and volume changes of the macronucleus are attenuated, and nuclear morphology is altered. CSE1 protein undergoes a dynamic relocalization correlated with nuclear shape changes, being mainly cytoplasmic prior to nuclear coalescence, and accumulating inside the macronucleus during coalescence. At the end of regeneration, CSE1 is degraded during the period when the macronucleus returns to its pre-coalescence volume. We propose a model in which nuclear transport via CSE1 increases the volume of the macronucleus, thereby decreasing the surface to volume ratio and driving coalescence of the many nodes into a single mass.
