## Supplemental Figure S7 for "The nuclear transport factor CSE1 drives macronuclear volume increase and macronuclear node coalescence in *Stentor coeruleus*"

### Sheet: Sheet1
RNAi Name	Target Gene	Position within coding region	Forward Primer	Reverse Primer
CSE1A	CSE1 (g28374)	1247 - 2084	AACTGGAAGCAAATGGATGC	AGCCATAGATGAGGCATTGG
CSE1B	CSE1 (g28374)	2089-2841	TGCCTCATCTATGGCTCCTC	TTGAAGAGTTGGGCGTATCG
LF4	LF4	8-884	CAGAATACCGTTTGATATCAAAAAAAGGTGAAGG	CTACTTGCCTCATCAACAAAATCTTTGAAATAAGG
Mob1	Mob1	40-672	AAGAAGCGAATTGAAAAAGGCCAGC	GTTACCAGAAGCTTCTCTTTCCATTCTTTCC
